# Genomic signatures of honey bee association in an acetic acid symbiont

**DOI:** 10.1101/367490

**Authors:** Eric A. Smith, Irene L. G. Newton

## Abstract

Honey bee queens are central to the success and productivity of their colonies; queens are the only reproductive members of the colony, and therefore queen longevity and fecundity can directly impact overall colony health. Recent declines in the health of the honey bee have startled researchers and lay people alike as honey bees are agriculture’s most important pollinator. Honey bees are important pollinators of many major crops and add billions of dollars annually to the US economy through their services. One factor that may influence queen and colony health is the microbial community. Although honey bee worker guts have a characteristic community of bee-specific microbes, the honey bee queen digestive tracts are colonized by a few bacteria, notably an acetic acid bacterium not seen in worker guts: *Bombella apis.* This bacterium is related to flower-associated microbes such as *Saccharibacter floricola* and other species in the genus *Saccharibacter,* and initial phylogenetic analyses placed it as sister to these environmental bacteria. We used comparative genomics of multiple honey bee-associated strains and the nectar-associated *Saccharibacter* to identify genomic changes associated with the ecological transition to bee association. We identified several genomic differences in the honey bee-associated strains, including a complete CRISPR/Cas system. Many of the changes we note here are predicted to confer upon them the ability to survive in royal jelly and defend themselves against mobile elements, including phages. Our results are a first step towards identifying potential benefits provided by the honey bee queen microbiota to the colony’s matriarch.
