## Supplementary Figures S1-S7 for "Genomic signatures of honey bee association in an acetic acid symbiont": supplemental_tables_S1-S7.xlsx

### Sheet: Table S1 orthoMCL clusters
	Single-copy core orthologs		Multi-copy core orthologs		Variable-copy orthologs		Genome-specific orthologs
	clusters	genes	clusters	genes	clusters	genes	clusters	genes
Bombella apis G7_7_3c	1209	1209	34	47	548	560	1	2
Bombella apis SME1	1209	1209	34	51	615	653	7	14
Bombella apis A29	1209	1209	34	47	566	581	0	0
Bombella apis B8	1209	1209	34	49	572	584	0	0
Bombella apis C6	1209	1209	34	48	565	581	0	0
Bombella apis AM169	1209	1209	34	45	518	527	0	0
Bombella apis 3.A.1	1209	1209	34	46	551	574	2	4
Bombella apis M18	1209	1209	34	46	604	623	1	3
Bombella intestini R-52487	1209	1209	34	46	491	504	2	5
Bombella sp. AS1	1209	1209	34	44	363	379	2	9
Saccharibacter sp. EH611	1209	1209	34	45	940	981	1	2
Saccharibacter sp.EH60	1209	1209	34	45	950	1027	2	4
Saccharibacter sp. EH70	1209	1209	34	46	892	938	2	4
Saccharibacter floricola DSM15669	1209	1209	34	48	766	826	13	29
Saccharibacter sp. 17.LH.SD	1209	1209	34	50	454	493	8	21
Gluconobacter oxydans H24	1209	1209	34	74	377	508	207	619

### Sheet: Table S2 Bombella-spec. genes
Accession number	Annotation source	E-Value or KEGG score	BLAST % identity	Putative annotation
WP_043561548.1	BLAST	0	100	hypothetical protein
WP_081562964.1	BLAST	0	100	hypothetical protein
WP_081562953.1	KEGG	301	NA	putative transport protein
WP_043560802.1	KEGG	297	NA	putative transport protein
WP_081562654.1	BLAST	0	100	PepSY domain-containing protein
WP_081563378.1	BLAST	2.26e-165	99.56	4-hydroxythreonine-4-phosphate dehydrogenase
WP_081562952.1	BLAST	0	100	globin-coupled sensor protein
WP_052349212.1	KEGG	441	NA	Gluconolactonase
WP_043558894.1	KEGG	76	NA	uncharacterized protein
WP_081562397.1	KEGG	185	NA	rutF; flavin reductase
WP_043559212.1	KEGG	165	NA	uncharacterized protein
WP_043559217.1	KEGG	288	NA	pqiB; paraquat-inducibile protein B
WP_043559220.1	KEGG	382	NA	mlaF; phospholipid/cholesterol/gamma-HCH transport system ATP-binding protein
WP_081562456.1	KEGG	362	NA	mlaF; phospholipid/cholesterol/gamma-HCH transport system ATP-binding protein
WP_052348878.1	BLAST	0	100	hybrid sensor histidine kinase/response regulator
WP_081563287.1	KEGG	500	NA	two-component system
WP_081563364.1	KEGG	799	NA	cas3; CRISPR-associated endonuclease/helicase Cas3 [EC:3.1.-.- 3.6.4.-]
WP_081562545.1	KEGG	535	NA	casA; CRISPR system Cascade subunit CasA
WP_081562544.1	KEGG	103	NA	casB; CRISPR system Cascade subunit CasB
WP_081562543.1	KEGG	425	NA	casC; CRISPR system Cascade subunit CasC
WP_081562542.1	KEGG	227	NA	casD; CRISPR system Cascade subunit CasD
WP_081562541.1	KEGG	243	NA	casE; CRISPR system Cascade subunit CasE
WP_043561865.1	KEGG	480	NA	cas1; CRISP-associated protein Cas1
WP_081562540.1	KEGG	145	NA	cas2; CRISPR-associated protein Cas2
WP_081562780.1	BLAST	8.51e-179	100	hypothetical protein
WP_043558496.1	BLAST	4.11e-105	100	heme-binding protein
WP_081562801.1	KEGG	234	NA	mdaB; NADPH dehydrogenase (quinone)
WP_081562679.1	BLAST	0	100	LysR family transcriptional regulator
WP_081562657.1	KEGG	415	NA	mscK; potassium-dependent mechanosensitive channel
WP_081562656.1	BLAST	0	100	AI-2E family transporter
WP_143539973.1	BLAST	2.43e-85	100	hypothetical protein
WP_043561007.1	BLAST	0	100	glycosyltransferase family 8 protein
WP_154980987.1	BLAST	0	100	hypothetical protein
WP_043560806.1	BLAST	7.69e-126	100	hypothetical protein
WP_086431212.1	KEGG	397	NA	L-asparaginase
WP_081562956.1	KEGG	287	NA	PGAM; 2,3-bisphosphoglycerate-dependent phosphoglycerate mutase
WP_081562957.1	BLAST	8.52e-127	71.51	HdeD family acid-resistance protein
WP_081562960.1	BLAST	3.11e-163	100	invasion protein IalB
WP_081563443.1	KEGG	172	NA	TC.BAT1; bacterial/archaeal transporter family protein
WP_081563448.1	KEGG	253	NA	uncharacterized protein
WP_043560710.1	BLAST	1.27e-42	100	hypothetical protein
WP_043558645.1	BLAST	5.65e-104	100	hypothetical protein
WP_081562477.1	BLAST	1.93e-172	100	hypothetical protein
WP_052348951.1	KEGG	234	NA	phoU; phosphate transport system protein
WP_043561186.1	BLAST	7.25e-74	100	glycerol dehydrogenase
WP_081562395.1	BLAST	0	99.7	porin
WP_043560907.1	BLAST	1e-41	100	hypothetical protein
WP_156878792.1	BLAST	0	100	glycosyltransferase family 39 protein
WP_152332651.1	BLAST	2.04e-88	100	hypothetical protein
WP_043559167.1	BLAST	2.23e-155	100	hypothetical protein
WP_103807249.1	KEGG	329	NA	hemN; oxygen-independent coproporphyrinogen III oxidase
WP_081563466.1	BLAST	1.1e-90	99.19	VOC family protein
WP_043560268.1	BLAST	2.33e-81	100	hypothetical protein
WP_043560587.1	BLAST	2.02e-72	100	hypothetical protein
WP_043557891.1	BLAST	0	100	EamA family transporter
WP_043557871.1	BLAST	5.86e-44	100	hypothetical protein
WP_081563356.1	BLAST	0	100	3-hydroxyacyl-CoA dehydrogenase family protein
WP_043558287.1	BLAST	4.34e-112	100	TM2 domain-containing protein
WP_081562771.1	BLAST	2.57e-114	100	phosphate-starvation-inducible PsiE family protein
WP_081562772.1	BLAST	0	100	hypothetical protein
WP_143539915.1	BLAST	1.4e-45	100	hypothetical protein
WP_043558192.1	BLAST	3.3e-97	100	hypothetical protein
WP_081563408.1	KEGG	421	NA	acoA; acetoin:2,6-dichlorophenolindophenol oxidoreductase subunit alpha
WP_081562796.1	KEGG	465	NA	acoB; acetoin:2,6-dichlorophenolindophenol oxidoreductase subunit beta
WP_081562533.1	BLAST	0	100	autotransporter domain-containing protein
WP_043558707.1	BLAST	1.52e-54	100	hypothetical protein
WP_081563273.1	BLAST	1.71e-57	100	hypothetical protein
WP_081562677.1	KEGG	516	NA	ipdC; indolepyruvate decarboxylase
WP_156878809.1	BLAST	4.57e-35	100	hypothetical protein
WP_081562653.1	BLAST	3.7e-67	100	hypothetical protein
WP_043562073.1	BLAST	2.07e-109	100	hypothetical protein
WP_143539976.1	BLAST	2e-79	100	hypothetical protein
WP_043562104.1	BLAST	3.82e-89	100	hypothetical protein
WP_043562106.1	BLAST	7.54e-143	100	hypothetical protein
WP_081562634.1	BLAST	0	100	hypothetical protein
WP_099027498.1	BLAST	2e-19	100	hypothetical protein

### Sheet: Table S3 B.intestini singletons
Accession number	Annotation source	E-Value or KEGG score	Putative annotation
WP_077395337.1	KEGG	125	hsdS; type I restriction enzyme, S subunit
WP_077395338.1	KEGG	161	mrr; restriction system protein
WP_077395415.1	BLAST	2e-52	hypothetical protein
WP_077395416.1	BLAST	6e-129	phage virion morphogenesis protein
WP_077395418.1	BLAST	6e-57	hypothetical protein
WP_077395420.1	BLAST	2e-76	hypothetical protein
WP_077395430.1	BLAST	8e-67	type II toxin-antitoxin system RelE/ParE family toxin
WP_077395431.1	BLAST	2e-62	putative addiction module antidote protein
WP_077395432.1	BLAST	1e-99	hypothetical protein
WP_077395461.1	BLAST	7e-42	hypothetical protein
WP_077395472.1	BLAST	4e-87	capsular biosynthesis protein
WP_077395488.1	BLAST	0	capsular biosynthesis protein
WP_077395489.1	BLAST	6e-179	capsular biosynthesis protein
WP_077395490.1	BLAST	4e-47	WavE lipopolysaccharide synthesis
WP_077395491.1	BLAST	2e-36	hypothetical protein
WP_077395693.1	BLAST	4e-23	FUSC family protein
WP_077395694.1	BLAST	0	glycosyltransferase
WP_077395776.1	BLAST	2e-68	hypothetical protein
WP_077395778.1	BLAST	0	hypothetical protein
WP_077395780.1	BLAST	7e-140	hypothetical protein
WP_077395782.1	KEGG	267	virD4; type IV secretion system protein VirD4
WP_077395784.1	KEGG	197	virB11; type IV secretion system protein VirB11
WP_077395786.1	KEGG	126	virB10; type IV secretion system protein VirB10
WP_077395788.1	KEGG	144	virB9; type IV secretion system protein VirB9
WP_077395790.1	KEGG	59	virB8; type IV secretion system protein VirB8
WP_077395792.1	KEGG	34	virB6; type IV secretion system protein VirB6
WP_077395794.1	KEGG	13	virB5; type IV secretion system protein VirB5
WP_077395796.1	KEGG	424	virB4; type IV secretion system protein VirB4
WP_077395798.1	KEGG	22	virB3; type IV secretion system protein VirB3
WP_077395800.1	KEGG	11	virB2; type IV secretion system protein VirB2
WP_077395802.1	BLAST	6e-32	bifunctional (p)ppGpp synthetase/guanosine-3',5'-bis(diphosphate) 3'-pyrophosphohydrolase
WP_077395855.1	BLAST	0	hypothetical protein
WP_077395929.1	KEGG	54	virB1; type IV secretion system protein VirB1
WP_077396046.1	BLAST	3e-36	hypothetical protein
WP_077396157.1	BLAST	0	hypothetical protein
WP_077396159.1	BLAST	0	hypothetical protein
WP_077396164.1	BLAST	2e-166	hypothetical protein
WP_077396166.1	BLAST	8e-38	hypothetical protein
WP_077396297.1	BLAST	9e-54	hypothetical protein
WP_077396300.1	BLAST	4e-88	hypothetical protein
WP_077396303.1	BLAST	1e-35	hypothetical protein
WP_077396304.1	BLAST	4e-91	hypothetical protein
WP_077396305.1	BLAST	3e-77	hypothetical protein
WP_077396307.1	BLAST	6e-150	hypothetical protein
WP_077396308.1	BLAST	9e-133	hypothetical protein
WP_077396402.1	BLAST	2e-63	tail fiber protein
WP_077396409.1	BLAST	1e-40	hypothetical protein
WP_077396546.1	BLAST	0	glycosyltransferase
WP_077396629.1	BLAST	6e-53	hypothetical protein
WP_077396728.1	KEGG	18	vat; virginiamycin A acetyltransferase
WP_077396753.1	BLAST	4e-21	RDD family protein
WP_077396754.1	BLAST	0	NADPH:quinon reductase
WP_077396755.1	BLAST	1e-75	II-IS_2, transposase
WP_077396784.1	BLAST	0	hypothetical protein
WP_077396893.1	BLAST	8e-37	hypothetical protein
WP_077396971.1	BLAST	0	LysR family transcriptional regulator
WP_077397000.1	BLAST	1e-78	class IIb bacteriocin, lactobin A/cerein 7B family
WP_077397073.1	BLAST	3e-51	hypothetical protein
WP_077397093.1	BLAST	3e-43	hypothetical protein
WP_077397213.1	BLAST	5e-40	hypothetical protein
WP_077397232.1	BLAST	4e-157	hypothetical protein
WP_077397257.1	BLAST	1e-128	relaxase/mobilization nuclease
WP_077397258.1	BLAST	8e-36	plasmid mobilization relaxosome protein MobC
WP_077397259.1	BLAST	3e-37	hypothetical protein
WP_077397261.1	BLAST	0	Accl family restriction endonuclease

### Sheet: Table S4 HGT %GC and LPI
HGT1
Genome	Protein accession number	%GC standard deviation	LPI difference standard deviation		NOTES:
Bombella apis G7_7_3c	WP_081562546.1	0.2	N/A		**all genes have clade-inclusive normalized LPIs of 1.
	WP_081562547.1	1.72	-1.27		**negative values for LPI difference standard deviation indicate that the LPI difference for that gene is larger than the mean LPI difference for the genome.
	WP_081562548.1	1.99	-1.29
	WP_081562549.1	0.45	N/A
	WP_081562550.1	1.43	-1.25
	WP_081562551.1	1.48	-1.25		**postivie values for %GC standard deviation indicate the %GC for that gene is below the mean %GC for the genome.
	WP_081562552.1	2.11	-1.25
	WP_081562553.1	2.41	-1.27
	WP_043561886.1	4.36	N/A		**'N/A' in the LPI difference standard deviation column indicates that the LPI for that gene could not be claculated when the clade was excluded from BLAST results because there were no BLAST hits outside of the clade. Therefore, LPI difference could not be calculated for those genes.
	WP_081562554.1	2.6	N/A
Bombella apis A29	WP_103765715.1	0.16	N/A
	WP_103765714.1	1.63	-2.62
	WP_103765713.1	1.97	-2.66
	WP_086431666.1	-0.04	N/A
	WP_052349235.1	1.37	-2.58
	WP_103765712.1	1.33	-2.58
	WP_103765711.1	2.06	-2.58
	WP_103765710.1	2.36	-2.62
	WP_043561886.1	4.09	N/A
	WP_081562554.1	2.5	N/A
Bombella apis B8	WP_103791308.1	0.19	N/A
	WP_103765714.1	1.64	-2.62
	WP_103765713.1	1.98	-2.66
	WP_086431666.1	-0.06	N/A
	WP_052349235.1	1.37	-2.58
	WP_103765712.1	1.3	-2.58
	WP_103765711.1	2.05	-2.58
	WP_103765710.1	2.35	-2.62
	WP_043561886.1	4.1	N/A
	WP_081562554.1	2.45	N/A
Bombella apis C6	WP_103791308.1	0.18	N/A
	WP_103765714.1	1.67	-2.58
	WP_103765713.1	2.02	-2.66
	WP_086431666.1	-0.03	N/A
	WP_103791307.1	1.5	-2.58
	WP_103765712.1	1.36	-2.58
	WP_103791316.1	2.11	-2.58
	WP_103765710.1	2.41	-2.58
	WP_081562554.1	2.5	N/A
Bombella apis AM169	WP_043561871.1	0.18	N/A
	WP_043561873.1	1.2	-1.76
	WP_043561874.1	1.43	-1.79
	WP_043561878.1	0.16	N/A
	WP_052349235.1	0.94	-1.73
	WP_052349236.1	1.08	-4
	WP_043561880.1	1.53	-1.73
	WP_081847773.1	1.75	-1.76
	WP_043561886.1	3.57	N/A
	WP_043561888.1	2.14	N/A
Bombella apis 3.A.1	WP_086431669.1	0.08	N/A
	WP_086431668.1	1.61	-1.38
	WP_086431667.1	1.9	-1.38
	WP_086431666.1	-0.01	N/A
	WP_052349235.1	1.34	-1.33
	WP_086431665.1	1.37	-1.33
	WP_086431664.1	2.06	-1.33
	WP_086431663.1	2.31	-1.38
	WP_043561886.1	4.05	N/A
	WP_086431662.1	2.42	N/A
Bombella apis M18	WP_086441493.1	0.08	N/A
	WP_086441494.1	1.56	-1.43
	WP_086441495.1	1.87	-1.46
	WP_086441496.1	-0.07	N/A
	WP_086441497.1	1.32	-1.39
	WP_086441498.1	1.21	-1.39
	WP_086441499.1	2	-1.39
	WP_086441500.1	2.27	-1.43
	WP_043561886.1	3.93	N/A
	WP_086441501.1	2.37	N/A
HGT2
Bombella apis G7_7_3c	WP_081562968.1	1.16	N/A
	WP_081562969.1	2.27	-1.97
	WP_081562970.1	2.6	-1.97
	WP_081562971.1	3.03	-1.97
	WP_081562972.1	2.34	-1.97
	WP_081562973.1	3.05	-1.97
HGT3
Bombella apis G7_7_3c	WP_081563462.1	0.74	-0.08
	WP_081563067.1	1	-0.08
	WP_081563068.1	0.46	-6.86
HGT4
Bombella apis G7_7_3c	WP_081563123.1	2.26	-0.28
	WP_081563124.1	3.21	-0.28
	WP_081563125.1	4.78	-4.03
Bombella apis A29	WP_103765522.1	2.2	-0.48
	WP_081563124.1	3.09	-0.48
	WP_081563125.1	4.59	-7.69
Bombella apis B8	WP_103765522.1	2.2	-0.48
	WP_081563124.1	3.1	-0.48
	WP_081563125.1	4.6	-7.69
Bombella apis C6	WP_103765522.1	2.25	-0.44
	WP_081563124.1	3.16	-0.44
	WP_081563125.1	4.68	-7.68
HGT5
Bombella apis A29	WP_103765593.1	1.83	-0.36
	WP_103765594.1	2.25	-0.36
	WP_103765595.1	1.01	-0.36
	WP_103765596.1	0.96	-0.44
	WP_103765167.1	0.01	-0.44
	WP_103765168.1	-0.93	-0.44
	WP_103765140.1	0.09	-0.44
	WP_103765169.1	1.1	-0.44
	WP_103765141.1	3.1	-0.44
Bombella apis B8	WP_103765593.1	1.83	-0.36
	WP_103765594.1	2.26	-0.36
	WP_103765595.1	1.02	-0.36
	WP_103765596.1	0.97	-0.48
	WP_103765167.1	0.03	-0.48
	WP_103765168.1	-0.84	-0.48
	WP_103765140.1	0.15	-0.48
	WP_103765169.1	1.22	-0.48
	WP_103765141.1	3.15	-0.48
Bombella apis C6	WP_103765593.1	1.85	-0.36
	WP_103765594.1	2.3	-0.36
	WP_103765595.1	1.06	-0.36
	WP_103765596.1	0.99	-0.44
	WP_103765167.1	0.04	-0.44
	WP_103765168.1	-0.85	-0.44
	WP_103765140.1	0.16	-0.44
	WP_103765169.1	1.24	-0.44
	WP_103765141.1	3.22	-0.44

### Sheet: Table S5 CRISPR positions
Genome	CRISPR start	CRISPR end	Spacers
Bombella apis G7_7_3c	4	1008	16
	383922	384621	11
	1114135	1114468	5
	2002567	2003571	16
Bombella apis A29	74583	75953	22
	456381	457202	13
	2008225	2008920	10
Bombella apis B8	1	883	14
	381848	382669	13
	1208327	1208965	10
	2008417	2009046	9
Bombella apis C6	381009	381830	13
	1089929	1091299	22
	2009271	2009900	9
Bombella apis AM169	74544	75975	23
	809070	809369	4
Bombella apis 3.A.1	74731	76345	26
	454466	455531	17
	1129281	1129580	4
Bombella apis M18	74771	75531	12
	778954	779848	13
	806456	807278	13

### Sheet: Table S6 SEA-PHAGES BLAST hits
spacer	phage_hit	spacer_length	hit_length	hit_percent_id
bombella_apis_g7_7_3c_spacer0102	Gordonia phage Kvothe complete sequence	32	24	91.6667
bombella_apis_g7_7_3c_spacer0103	Gordonia phage SpeedDemon complete sequence	32	15	100
bombella_apis_g7_7_3c_spacer0104	Gordonia phage Phendrix complete sequence	32	15	100
bombella_apis_g7_7_3c_spacer0105	Mycobacterium phage Zaria complete sequence	32	15	100
bombella_apis_g7_7_3c_spacer0106	Arthrobacter phage Edmundo complete sequence	32	16	100
bombella_apis_g7_7_3c_spacer0109	ChewyVIII complete sequence	32	16	100
bombella_apis_g7_7_3c_spacer0110	Streptomyces phage Phettuccine complete sequence	32	15	100
bombella_apis_g7_7_3c_spacer0111	Gordonia phage Trine complete sequence	32	16	100
bombella_apis_g7_7_3c_spacer0112	Mycobacterium phage Pinnie complete sequence	32	20	95
bombella_apis_g7_7_3c_spacer0116	Microbacterium phage Tempo complete sequence	32	16	100
bombella_apis_g7_7_3c_spacer0201	Mycobacterium phage TDanisky complete sequence	32	16	100
bombella_apis_g7_7_3c_spacer0202	Arthrobacter phage YesChef complete sequence	32	24	91.6667
bombella_apis_g7_7_3c_spacer0203	Gordonia phage Vivi2 complete sequence	32	17	100
bombella_apis_g7_7_3c_spacer0204	Mycobacterium phage YoungMoneyMata complete sequence	32	16	100
bombella_apis_g7_7_3c_spacer0205	Arthrobacter phage Reedo complete sequence	32	15	100
bombella_apis_g7_7_3c_spacer0206	Mycobacterium phage SG4 Complete Genome	32	18	100
bombella_apis_g7_7_3c_spacer0207	Mycobacterium phage Tourach complete sequence	32	15	100
bombella_apis_g7_7_3c_spacer0208	Arthrobacter phage Vibaki complete sequence	32	16	100
bombella_apis_g7_7_3c_spacer0210	Mycobacterium phage GenevaB15 complete sequence	32	15	100
bombella_apis_g7_7_3c_spacer0211	Arthrobacter phage Orcanus complete sequence	32	15	100
bombella_apis_g7_7_3c_spacer0301	Microbacterium phage Zanella complete sequence	32	16	100
bombella_apis_g7_7_3c_spacer0303	Arthrobacter phage LittleTokyo complete sequence	32	17	100
bombella_apis_g7_7_3c_spacer0305	Gordonia phage Sombrero complete sequence	32	17	100
bombella_apis_g7_7_3c_spacer0501	Arthrobacter phage Lymara complete sequence	32	19	94.7368
bombella_apis_g7_7_3c_spacer0502	Gordonia phage Phinally complete sequence	32	15	100
bombella_apis_g7_7_3c_spacer0504	Gordonia phage Syleon complete sequence	32	16	100
bombella_apis_g7_7_3c_spacer0505	Gordonia phage Sombrero complete sequence	32	17	100
bombella_apis_g7_7_3c_spacer0506	Streptomyces phage SqueakyClean complete sequence	32	16	100
bombella_apis_g7_7_3c_spacer0507	Arthrobacter phage Lymara complete sequence	32	19	94.7368
bombella_apis_g7_7_3c_spacer0508	Gordonia phage Phinally complete sequence	32	15	100
bombella_apis_g7_7_3c_spacer0509	Microbacterium phage StrawberryJamm complete sequence	32	15	100
bombella_apis_g7_7_3c_spacer0510	Mycobacterium phage Trike complete sequence	32	19	94.7368
bombella_apis_g7_7_3c_spacer0513	Gordonia phage Kvothe complete sequence	32	24	91.6667
bombella_apis_g7_7_3c_spacer0514	Gordonia phage SpeedDemon complete sequence	32	15	100
bombella_apis_g7_7_3c_spacer0515	Gordonia phage Phendrix complete sequence	32	15	100
bombella_apis_g7_7_3c_spacer0516	Mycobacterium phage Zaria complete sequence	32	15	100
bombella_as1_spacer0204	Mycobacterium phage Saguaro complete sequence	32	15	100
bombella_as1_spacer0205	Arthrobacter phage Mufasa8 complete sequence	32	16	100
bombella_as1_spacer0206	Gordonia phage Stormageddon complete sequence	32	16	100
bombella_as1_spacer0207	Mycobacterium phage Tuco complete sequence	32	16	100
bombella_as1_spacer0213	Streptomyces phage Zemlya	32	15	100
bombella_as1_spacer0214	Gordonia phage OhMyWard complete sequence	32	15	100
bombella_as1_spacer0218	Arthrobacter phage Lymara complete sequence	32	15	100
bombella_as1_spacer0219	Mycobacterium phage Ugenie5 complete sequence	32	19	94.7368
bombella_as1_spacer0220	Mycobacterium phage West99 complete sequence	32	15	100
bombella_as1_spacer0221	Streptomyces phage pZL12	32	20	95
bombella_as1_spacer0222	Mycobacterium phage Roliet complete sequence	32	19	94.7368
bombella_as1_spacer0223	Streptomyces phage RavenPuff complete sequence	32	15	100
bombella_as1_spacer0224	Gordonia phage Sixama complete sequence	32	15	100
bombella_as1_spacer0225	Mycobacterium phage Tonenili complete sequence	32	15	100
bombella_as1_spacer0226	Arthrobacter phage Tenno complete sequence	32	15	100
bombella_as1_spacer0228	Streptomyces phage Vondra complete sequence	32	15	100
bombella_as1_spacer0230	Gordonia phage Wizard complete sequence	32	16	100
bombella_as1_spacer0231	Streptomyces phage pZL12	32	16	100
bombella_as1_spacer0233	Mycobacterium phage Stasia complete sequence	32	15	100
bombella_as1_spacer0234	Mycobacterium phage Typha complete sequence	32	15	100
bombella_as1_spacer0237	Gordonia phage Twister6 complete sequence	32	15	100
bombella_as1_spacer0238	Gordonia phage Skysand complete sequence	32	15	100
bombella_as1_spacer0241	Streptomyces phage Wipeout complete sequence	32	16	100
bombella_as1_spacer0244	Mycobacterium phage Typha complete sequence	32	16	100
bombella_as1_spacer0245	Streptomyces phage Attoomi complete sequence	32	16	100
bombella_as1_spacer0246	Arthrobacter phage Circum complete sequence	32	15	100
bombella_as1_spacer0248	Streptomyces phage Xkcd426 complete sequence	32	15	100
bombella_as1_spacer0250	Mycobacterium phage Wildcat Complete Sequence	32	15	100
bombella_as1_spacer0252	Gordonia phage Forza complete sequence	32	15	100
bombella_as1_spacer0254	Gordonia phage Walrus complete sequence	32	15	100
bombella_as1_spacer0255	Mycobacterium phage Ryadel complete sequence	32	16	100
bombella_as1_spacer0256	Arthrobacter phage Tophat complete sequence	32	15	100
bombella_as1_spacer0257	Rhodococcus phage REQ2 complete sequence	32	15	100
bombella_as1_spacer0602	Mycobacterium phage Catdawg complete sequence	32	16	100
bombella_as1_spacer0604	Streptomyces phage Geostin complete sequence	32	15	100
bombella_as1_spacer0607	Corynebacterium phage TouchMeNot complete sequence	32	15	100
bombella_as1_spacer0608	Mycobacterium phage Iwokeuplikedis complete sequence	32	15	100
bombella_as1_spacer0610	Gordonia phage Sixama complete sequence	32	15	100
bombella_as1_spacer0612	Mycobacterium phage Mangeria complete sequence	32	15	100
bombella_as1_spacer0613	Mycobacterium phage Barnyard complete genome	32	15	100
bombella_as1_spacer0614	Mycobacterium phage Barnyard complete genome	32	19	94.7368
bombella_as1_spacer0616	Mycobacterium phage Rahalelujah complete sequence	32	15	100
bombella_as1_spacer0618	Streptomyces phage Paedore complete sequence	31	19	94.7368
bombella_as1_spacer0621	Mycobacterium phage TyDawg complete sequence	31	14	100
bombella_as1_spacer0623	Gordonia phage Vivi2 complete sequence	32	17	100
bombella_as1_spacer0624	Gordonia phage Gray complete sequence	32	15	100
bombella_as1_spacer0626	Mycobacterium phage Stinger Complete Sequence	32	18	100
bombella_as1_spacer0628	Mycobacterium phage DrLupo complete sequence	32	15	100
bombella_apis_am169_spacer0201	Microbacterium phage Musetta complete sequence	30	19	94.7368
bombella_apis_am169_spacer0204	Microbacterium phage Cece	30	22	95.4545
bombella_apis_am169_spacer0401	Streptomyces phage Warpy complete sequence	32	15	100
bombella_apis_am169_spacer0402	Gordonia phage Smoothie complete sequence	32	16	100
bombella_apis_am169_spacer0404	Mycobacterium phage TootsiePop complete sequence	32	17	100
bombella_apis_am169_spacer0405	Arthrobacter phage Wilde complete sequence	32	16	100
bombella_apis_am169_spacer0406	Mycobacterium phage Yunkel11 complete sequence	32	17	100
bombella_apis_am169_spacer0407	Microbacterium phage Pikmin complete sequence	32	16	100
bombella_apis_am169_spacer0408	Gordonia phage Skysand complete sequence	32	17	100
bombella_apis_am169_spacer0410	Rhodococcus phage Peregrin complete sequence	32	22	95.4545
bombella_apis_am169_spacer0412	Mycobacterium phage Xula complete genome	32	15	100
bombella_apis_am169_spacer0413	Streptomyces phage Zeigle complete sequence	32	15	100
bombella_apis_am169_spacer0416	Microbacterium phage Hendrix complete sequence	32	16	100
bombella_apis_am169_spacer0417	Microbacterium phage Wesak complete sequence	32	15	100
bombella_apis_am169_spacer0418	Mycobacterium phage Nanosmite complete sequence	32	15	100
bombella_apis_am169_spacer0419	Streptomyces phage Tefunt complete sequence	32	16	100
bombella_apis_am169_spacer0421	Microbacterium phage Wesak complete sequence	32	15	100
bombella_apis_am169_spacer0422	Rhodococcus phage Pepy6 complete genome	32	15	100
bombella_apis_3.A.1_spacer0201	Gordonia phage Wizard complete sequence	30	16	100
bombella_apis_3.A.1_spacer0202	Gordonia phage Demosthenes complete sequence	30	15	100
bombella_apis_3.A.1_spacer0203	Rhodococcus phage Yoncess complete sequence	30	15	100
bombella_apis_3.A.1_spacer0204	Gordonia phage OneUp complete sequence	30	17	100
bombella_apis_3.A.1_spacer1501	Streptomyces phage Verse complete sequence	32	17	100
bombella_apis_3.A.1_spacer1502	Mycobacterium phage Marshawn complete sequence	32	16	100
bombella_apis_3.A.1_spacer1503	Microbacterium phage Teamocil complete sequence	32	15	100
bombella_apis_3.A.1_spacer1504	Gordonia phage Gray complete sequence	32	20	95
bombella_apis_3.A.1_spacer1507	Microbacterium phage Pikmin complete sequence	32	16	100
bombella_apis_3.A.1_spacer1508	Tsukamurella phage TPA2 complete genome	32	15	100
bombella_apis_3.A.1_spacer1509	Gordonia phage Upyo complete sequence	32	15	100
bombella_apis_3.A.1_spacer1511	Arthrobacter phage Qui complete sequence	32	15	100
bombella_apis_3.A.1_spacer1513	Streptomyces phage R4	32	16	100
bombella_apis_3.A.1_spacer1514	Arthrobacter phage Prairie complete sequence	32	16	100
bombella_apis_3.A.1_spacer1516	Gordonia phage AlainaMarie complete sequence	32	17	100
bombella_apis_3.A.1_spacer1517	Mycobacterium phage Indlulamithi complete sequence	32	16	100
bombella_apis_3.A.1_spacer1518	Arthrobacter phage Atuin complete sequence	32	16	100
bombella_apis_3.A.1_spacer1519	Microbacterium phage FuzzBuster complete sequence	32	18	100
bombella_apis_3.A.1_spacer1520	Gordonia phage Schnabeltier complete sequence	32	17	100
bombella_apis_3.A.1_spacer1521	Gordonia phage Skog complete sequence	32	15	100
bombella_apis_3.A.1_spacer1522	Gordonia phage Vendetta complete sequence	32	21	95.2381
bombella_apis_3.A.1_spacer1523	Gordonia phage GordDuk1 complete sequence	32	15	100
bombella_apis_3.A.1_spacer1524	Gordonia phage Phendrix complete sequence	32	15	100
bombella_apis_3.A.1_spacer1526	Arthrobacter phage Tweety19 complete sequence	32	15	100
bombella_apis_3.A.1_spacer1901	Streptomyces phage MulchMansion complete sequence	32	17	100
bombella_apis_3.A.1_spacer1905	Gordonia phage Turuncu complete sequence	32	15	100
bombella_apis_3.A.1_spacer1906	Mycobacterium phage SkinnyPete complete sequence	32	19	94.7368
bombella_apis_3.A.1_spacer1907	Arthrobacter phage Thunderclap complete sequence	32	15	100
bombella_apis_3.A.1_spacer1908	Gordonia phage Trine complete sequence	32	17	100
bombella_apis_3.A.1_spacer1912	Streptomyces phage Gibson complete sequence	32	21	95.2381
bombella_apis_3.A.1_spacer1913	Gordonia phage Spooky complete sequence	32	15	100
bombella_apis_3.A.1_spacer1914	Microbacterium phage Unphazed complete sequence	32	17	100
bombella_apis_3.A.1_spacer1915	Gordonia phage Nyceirae complete sequence	32	16	100
bombella_apis_3.A.1_spacer1916	Mycobacterium phage Mithril complete sequence	32	16	100
bombella_apis_m18_spacer0104	Mycobacterium phage Retro23 complete sequence	32	16	100
bombella_apis_m18_spacer0105	Mycobacterium phage ZygoTaiga complete sequence	32	19	100
bombella_apis_m18_spacer0106	Mycobacterium phage Wintermute complete sequence	32	15	100
bombella_apis_m18_spacer0108	Streptomyces phage Shyg	32	15	100
bombella_apis_m18_spacer0111	Arthrobacter phage Nellie complete sequence	32	17	100
bombella_apis_m18_spacer0112	Arthrobacter phage LittleTokyo complete sequence	32	17	100
bombella_apis_m18_spacer0402	Arthrobacter phage Gole complete sequence	32	15	100
bombella_apis_m18_spacer0403	Gordonia phage Jumbo complete sequence	32	15	100
bombella_apis_m18_spacer0404	Mycobacterium phage Vincenzo complete sequence	32	16	100
bombella_apis_m18_spacer0406	Streptomyces phage Wipeout complete sequence	32	15	100
bombella_apis_m18_spacer0407	Mycobacterium phage Anaya Complete Sequence	32	20	95
bombella_apis_m18_spacer0408	Gordonia phage Yakult complete sequence	32	15	100
bombella_apis_m18_spacer0409	Streptomyces phage pZL12	32	18	100
bombella_apis_m18_spacer0410	Mycobacterium phage Loser complete sequence	32	16	100
bombella_apis_m18_spacer0411	Gordonia phage Skog complete sequence	32	17	100
bombella_apis_m18_spacer0412	Mycobacterium phage ZoeJ complete sequence	32	15	100
bombella_apis_m18_spacer0601	Gordonia phage Suzy complete sequence	30	16	100
bombella_apis_m18_spacer0602	Mycobacterium phage TNguyen complete sequence	30	19	94.7368
bombella_apis_m18_spacer0603	Arthrobacter phage NathanVaag complete sequence	30	18	100
bombella_apis_m18_spacer0604	Mycobacterium phage Homines complete sequence	30	18	100
bombella_apis_m18_spacer0605	Gordonia phage PhorbesPhlower complete sequence	30	20	95
bombella_apis_m18_spacer0606	Gordonia phage Walrus complete sequence	30	14	100
bombella_apis_m18_spacer0607	Microbacterium phage Triscuit complete sequence	30	15	100
bombella_apis_m18_spacer0608	Microbacterium phage Lyell complete sequence	30	16	100
bombella_apis_m18_spacer0609	Mycobacterium phage Vorrps complete sequence	30	21	95.2381
bombella_apis_m18_spacer0610	Streptomyces phage Warpy complete sequence	30	15	100
bombella_apis_m18_spacer0611	Gordonia phage Wocket complete sequence	31	15	100
bombella_apis_m18_spacer0612	Gordonia phage Quasar complete sequence	30	16	100
bombella_apis_m18_spacer0613	Streptomyces phage Zuko complete sequence	30	14	100
bombella_apis_c6_spacer0101	Streptomyces phage Wofford complete sequence	32	15	100
bombella_apis_c6_spacer0102	Gordonia phage Gsput1 complete sequence	32	17	100
bombella_apis_c6_spacer0103	Mycobacterium phage Dori Complete Sequence	32	16	100
bombella_apis_c6_spacer0104	Mycobacterium phage Zavala complete sequence	32	17	100
bombella_apis_c6_spacer0105	Actinoplanes phage phiAsp2 complete genome	32	19	100
bombella_apis_c6_spacer0106	Streptomyces phage LukeCage complete sequence	32	15	100
bombella_apis_c6_spacer0107	Mycobacterium phage ZygoTaiga complete sequence	32	15	100
bombella_apis_c6_spacer0109	Streptomyces phage phiCAM	32	16	100
bombella_apis_c6_spacer0110	Microbacterium phage Phinky complete sequence	32	16	100
bombella_apis_c6_spacer0111	Mycobacterium phage Youngblood complete sequence	32	15	100
bombella_apis_c6_spacer0113	Gordonia phage NovumRegina complete sequence	32	16	100
bombella_apis_c6_spacer0401	Arthrobacter phage Qui complete sequence	32	15	100
bombella_apis_c6_spacer0402	Gordonia phage Daredevil complete sequence	32	15	100
bombella_apis_c6_spacer0403	Gordonia phage GordTnk2 complete sequence	32	18	100
bombella_apis_c6_spacer0405	Mycobacterium phage RedRock	32	15	100
bombella_apis_c6_spacer0407	Arthrobacter phage Prairie complete sequence	32	17	100
bombella_apis_c6_spacer0408	Arthrobacter phage Wheelbite complete sequence	32	15	100
bombella_apis_c6_spacer0409	Gordonia phage GRU1 complete genome	32	16	100
bombella_apis_c6_spacer0410	Mycobacterium phage XFactor complete sequence	32	19	94.7368
bombella_apis_c6_spacer0411	Mycobacterium phage Snape complete sequence	32	16	100
bombella_apis_c6_spacer0413	Arthrobacter phage RcigaStruga complete sequence	32	15	100
bombella_apis_c6_spacer0414	Gordonia phage Terapin complete sequence	32	16	100
bombella_apis_c6_spacer0420	Streptomyces phage Yasdnil complete sequence	32	17	100
bombella_apis_c6_spacer0421	Streptomyces phage Yaboi complete sequence	32	15	100
bombella_apis_c6_spacer0422	Mycobacterium phage Rey Final Sequence	32	15	100
bombella_apis_c6_spacer0601	Gordonia phage Tredge complete sequence	30	14	100
bombella_apis_c6_spacer0602	Mycobacterium phage Renaud18 complete sequence	30	16	100
bombella_apis_c6_spacer0603	Mycobacterium phage Serendipitous complete sequence	30	15	100
bombella_apis_c6_spacer0604	Streptomyces phage Attoomi complete sequence	30	17	100
bombella_apis_c6_spacer0605	Arthrobacter phage DrManhattan complete sequence	30	15	100
bombella_apis_c6_spacer0606	Arthrobacter phage Rizwana complete sequence	30	14	100
bombella_apis_c6_spacer0607	Microbacterium phage Sansa complete sequence	30	16	100
bombella_apis_c6_spacer0608	Gordonia phage Turuncu complete sequence	30	14	100
bombella_apis_c6_spacer0609	Gordonia phage Linetti complete sequence	30	15	100
bombella_apis_b8_spacer0101	Gordonia phage GRU1 complete genome	32	16	100
bombella_apis_b8_spacer0102	Mycobacterium phage XFactor complete sequence	32	19	94.7368
bombella_apis_b8_spacer0103	Mycobacterium phage Snape complete sequence	32	16	100
bombella_apis_b8_spacer0105	Arthrobacter phage RcigaStruga complete sequence	32	15	100
bombella_apis_b8_spacer0106	Gordonia phage Terapin complete sequence	32	16	100
bombella_apis_b8_spacer0112	Streptomyces phage Yasdnil complete sequence	32	17	100
bombella_apis_b8_spacer0113	Streptomyces phage Yaboi complete sequence	32	15	100
bombella_apis_b8_spacer0114	Mycobacterium phage Rey Final Sequence	32	15	100
bombella_apis_b8_spacer0201	Streptomyces phage Wofford complete sequence	32	15	100
bombella_apis_b8_spacer0202	Gordonia phage Gsput1 complete sequence	32	17	100
bombella_apis_b8_spacer0203	Mycobacterium phage Dori Complete Sequence	32	16	100
bombella_apis_b8_spacer0204	Mycobacterium phage Zavala complete sequence	32	17	100
bombella_apis_b8_spacer0205	Actinoplanes phage phiAsp2 complete genome	32	19	100
bombella_apis_b8_spacer0206	Streptomyces phage LukeCage complete sequence	32	15	100
bombella_apis_b8_spacer0207	Mycobacterium phage ZygoTaiga complete sequence	32	15	100
bombella_apis_b8_spacer0209	Streptomyces phage phiCAM	32	16	100
bombella_apis_b8_spacer0210	Microbacterium phage Phinky complete sequence	32	16	100
bombella_apis_b8_spacer0211	Mycobacterium phage Youngblood complete sequence	32	15	100
bombella_apis_b8_spacer0213	Gordonia phage NovumRegina complete sequence	32	16	100
bombella_apis_b8_spacer0501	Arthrobacter phage Qui complete sequence	32	15	100
bombella_apis_b8_spacer0502	Gordonia phage Daredevil complete sequence	32	15	100
bombella_apis_b8_spacer0503	Gordonia phage GordTnk2 complete sequence	32	18	100
bombella_apis_b8_spacer0505	Mycobacterium phage RedRock	32	15	100
bombella_apis_b8_spacer0507	Arthrobacter phage Prairie complete sequence	32	17	100
bombella_apis_b8_spacer0508	Arthrobacter phage Wheelbite complete sequence	32	15	100
bombella_apis_b8_spacer0509	Gordonia phage GRU1 complete genome	32	16	100
bombella_apis_b8_spacer0510	Mycobacterium phage XFactor complete sequence	32	19	94.7368
bombella_apis_b8_spacer0601	Gordonia phage Tredge complete sequence	30	14	100
bombella_apis_b8_spacer0602	Mycobacterium phage Renaud18 complete sequence	30	16	100
bombella_apis_b8_spacer0603	Mycobacterium phage Serendipitous complete sequence	30	15	100
bombella_apis_b8_spacer0604	Streptomyces phage Attoomi complete sequence	30	17	100
bombella_apis_b8_spacer0605	Arthrobacter phage DrManhattan complete sequence	30	15	100
bombella_apis_b8_spacer0606	Arthrobacter phage Rizwana complete sequence	30	14	100
bombella_apis_b8_spacer0607	Microbacterium phage Sansa complete sequence	30	16	100
bombella_apis_b8_spacer0608	Gordonia phage Turuncu complete sequence	30	14	100
bombella_apis_b8_spacer0609	Gordonia phage Linetti complete sequence	30	15	100
bombella_apis_a29_spacer0101	Arthrobacter phage Qui complete sequence	32	15	100
bombella_apis_a29_spacer0102	Gordonia phage Daredevil complete sequence	32	15	100
bombella_apis_a29_spacer0103	Gordonia phage GordTnk2 complete sequence	32	18	100
bombella_apis_a29_spacer0105	Mycobacterium phage RedRock	32	15	100
bombella_apis_a29_spacer0107	Arthrobacter phage Prairie complete sequence	32	17	100
bombella_apis_a29_spacer0108	Arthrobacter phage Wheelbite complete sequence	32	15	100
bombella_apis_a29_spacer0109	Gordonia phage GRU1 complete genome	32	16	100
bombella_apis_a29_spacer0110	Mycobacterium phage XFactor complete sequence	32	19	94.7368
bombella_apis_a29_spacer0111	Mycobacterium phage Snape complete sequence	32	16	100
bombella_apis_a29_spacer0113	Arthrobacter phage RcigaStruga complete sequence	32	15	100
bombella_apis_a29_spacer0114	Gordonia phage Terapin complete sequence	32	16	100
bombella_apis_a29_spacer0120	Streptomyces phage Yasdnil complete sequence	32	17	100
bombella_apis_a29_spacer0121	Streptomyces phage Yaboi complete sequence	32	15	100
bombella_apis_a29_spacer0122	Mycobacterium phage Rey Final Sequence	32	15	100
bombella_apis_a29_spacer0201	Streptomyces phage Wofford complete sequence	32	15	100
bombella_apis_a29_spacer0202	Gordonia phage Gsput1 complete sequence	32	17	100
bombella_apis_a29_spacer0203	Mycobacterium phage Dori Complete Sequence	32	16	100
bombella_apis_a29_spacer0204	Mycobacterium phage Zavala complete sequence	32	17	100
bombella_apis_a29_spacer0205	Actinoplanes phage phiAsp2 complete genome	32	19	100
bombella_apis_a29_spacer0206	Streptomyces phage LukeCage complete sequence	32	15	100
bombella_apis_a29_spacer0207	Mycobacterium phage ZygoTaiga complete sequence	32	15	100
bombella_apis_a29_spacer0209	Streptomyces phage phiCAM	32	16	100
bombella_apis_a29_spacer0210	Microbacterium phage Phinky complete sequence	32	16	100
bombella_apis_a29_spacer0211	Mycobacterium phage Youngblood complete sequence	32	15	100
bombella_apis_a29_spacer0213	Gordonia phage NovumRegina complete sequence	32	16	100
bombella_apis_a29_spacer0501	Gordonia phage Tredge complete sequence	30	14	100
bombella_apis_a29_spacer0502	Mycobacterium phage Renaud18 complete sequence	30	16	100
bombella_apis_a29_spacer0503	Mycobacterium phage Serendipitous complete sequence	30	15	100
bombella_apis_a29_spacer0504	Streptomyces phage Attoomi complete sequence	30	17	100
bombella_apis_a29_spacer0505	Arthrobacter phage DrManhattan complete sequence	30	15	100
bombella_apis_a29_spacer0506	Arthrobacter phage Rizwana complete sequence	30	14	100
bombella_apis_a29_spacer0507	Microbacterium phage Sansa complete sequence	30	16	100
bombella_apis_a29_spacer0508	Gordonia phage Turuncu complete sequence	30	14	100
bombella_apis_a29_spacer0509	Gordonia phage Linetti complete sequence	30	15	100
bombella_apis_a29_spacer0510	Microbacterium phage WaterT complete sequence	30	15	100
bombella_intestini_spacer0102	Arthrobacter phage Jawnski complete sequence	32	17	100
bombella_intestini_spacer0104	Streptomyces phage Zuko complete sequence	32	17	100
bombella_intestini_spacer0108	Mycobacterium phage ZygoTaiga complete sequence	32	16	100
bombella_intestini_spacer0111	Mycobacterium phage DrLupo complete sequence	32	18	100
bombella_intestini_spacer0118	Mycobacterium phage Zaria complete sequence	32	15	100
bombella_intestini_spacer0122	Mycobacterium phage Validus complete sequence	32	15	100
bombella_intestini_spacer0123	Microbacterium phage Count complete sequence	32	15	100
bombella_intestini_spacer0124	Streptomyces phage StarPlatinum complete sequence	32	15	100
bombella_intestini_spacer0126	Mycobacterium phage Snape complete sequence	32	15	100
bombella_intestini_spacer0128	Mycobacterium phage LilMcDreamy complete sequence	32	16	100
bombella_intestini_spacer0202	Microbacterium phage Sucha complete sequence	32	15	100
bombella_intestini_spacer0203	Mycobacterium phage Amochick complete sequence	32	15	100
bombella_intestini_spacer0204	Microbacterium phage Pumpernickel complete sequence	32	23	95.6522
bombella_intestini_spacer0205	Arthrobacter phage Qui complete sequence	32	15	100
bombella_intestini_spacer0206	Microbacterium phage Hendrix complete sequence	32	15	100
bombella_intestini_spacer0207	Gordonia phage ZiggyZoo complete sequence	32	15	100
bombella_intestini_spacer0208	Microbacterium phage VitulaEligans complete sequence	32	15	100
bombella_intestini_spacer0209	Streptomyces phage Warpy complete sequence	32	16	100
bombella_intestini_spacer0210	Mycobacterium phage Saguaro complete sequence	32	20	95
bombella_intestini_spacer0211	Rhodococcus phage Yoncess complete sequence	32	16	100
bombella_intestini_spacer0219	Rhodococcus phage Weasels2 complete sequence	32	17	100
bombella_intestini_spacer0222	Streptomyces phage Sros11	32	15	100
bombella_intestini_spacer0223	Arthrobacter phage Peas complete sequence	32	17	100
bombella_intestini_spacer0224	Arthrobacter phage NapoleonB complete sequence	32	15	100
bombella_intestini_spacer0226	Microbacterium phage Zhengyi complete sequence	32	15	100
bombella_intestini_spacer0227	Mycobacterium phage Nebkiss complete sequence	32	15	100
bombella_intestini_spacer0228	Mycobacterium phage Zerg complete sequence	32	15	100

### Sheet: Table S7 Best HGT BLAST hits
	HGT1
	Representative Protein accession number	Top BLAST hit species (outside of Bombella)	% Query cover	E-value	% Identity
paap|339	WP_081562546.1	Elioraea tepidiphila	24	4e-17	40
paap|340	WP_081562547.1	Acetobacter malorum	98	0	37.24
paap|341	WP_081562548.1	Neokomagataea sp. Ta1	98	1e-179	39.32
paap|342	WP_081562549.1	Commensalibacter intestini	38	9e-19	40
paap|343	WP_081562550.1	Gluconobacter albidus	96	9e-170	44.17
paap|344	WP_081562551.1	Insolitispirillum peregrinum	85	5e-51	45.28
paap|345	WP_081562552.1	Acetobacter malorum	99	2e-47	35.03
paap|346	WP_081562553.1	Acetobacter cerevisiae	80	8e-69	34.27
paap|347	WP_043561886.1	Leishmania panamensis	66	0.16	31.87
paap|348	WP_081562554.1	Macrostomum lignano	58	0.025	32.97
	HGT2
paap|1085	WC_081562968.1	Lentisphaeria bacterium	87	2e-08	50.88
paap|1086	WP_081562969.1	Microvirga sp. c27j1	97	0	83.82
paap|1087	WP_081562970.1	Ochrobactrum intermedium	100	0	83.74
paap|1088	WP_081562971.1	Rhizobium sp. AN6A	100	0	85.78
paap|1089	WP_081562972.1	Rhizobium sp. AN6A	100	0	78.09
paap|1090	WP_081562973.1	Ochrobactrum intermedium	100	0	83.58
	HGT3
paap|1283	WP_081563462.1	Klebsiella variicola	99	0	97.99
paap|1284	WP_081563067.1	Pseudomonas aeruginosa	100	2e-178	97.15
paap|1285	WP_081563068.1	Klebsiella variicola	100	0	94.91
	HGT4
paap|1384	WP_081563123.1	Acetobacter nitrogenifigens	98	0	83.08
paap|1385	WP_081563124.1	Acetobacter musti	98	1e-109	54.46
paap|1386	WP_081563125.1	Zymomonas mobilis	99	0	48.95
	HGT5
para|1463	WP_103765593.1	Sphingobium sp. MI1205	99	0	87.39
para|1464	WP_103765594.1	Sphingobium sp. MI1205	100	0	85.39
para|1465	WP_103765595.1	Sphingobium sp. MI1205	99	0	73.42
para|1466	WP_103765596.1	Acetobacter senegalensis	100	0	99.63
para|9999	ASO19_RS00005	No hit	NA	NA	NA
para|1037	WP_103765167.1	Acetobacter senegalensis	100	0	95.99
para|1038	WP_103765168.1	Acetobacter senegalensis	100	9e-47	89.41
para|1010	WP_103765140.1	No hit	NA	NA	NA
para|1039	WP_103765169.1	Acetobacter tropicalis	100	4e-40	97.06
para|1011	WP_103765141.1	Acetobacter malorum	100	1e-90	88
